# An integrated transcriptomic cell atlas of human neural organoids

**DOI:** 10.1101/2023.10.05.561097

**Authors:** Zhisong He, Leander Dony, Jonas Simon Fleck, Artur Szałata, Katelyn X. Li, Irena Slišković, Hsiu-Chuan Lin, Malgorzata Santel, Alexander Atamian, Giorgia Quadrato, Jieran Sun, Sergiu P. Paşca, J. Gray Camp, Fabian Theis, Barbara Treutlein

## Abstract

Neural tissues generated from human pluripotent stem cells in vitro (known as neural organoids) are becoming useful tools to study human brain development, evolution and disease. The characterization of neural organoids using single-cell genomic methods has revealed a large diversity of neural cell types with molecular signatures similar to those observed in primary human brain tissue. However, it is unclear which domains of the human nervous system are covered by existing protocols. It is also difficult to quantitatively assess variation between protocols and the specific cell states in organoids as compared to primary counterparts. Single-cell transcriptome data from primary tissue and neural organoids derived with guided or un-guided approaches and under diverse conditions combined with large-scale integrative analyses make it now possible to address these challenges. Recent advances in computational methodology enable the generation of integrated atlases across many data sets. Here, we integrated 36 single-cell transcriptomics data sets spanning 26 protocols into one integrated human neural organoid cell atlas (HNOCA) totaling over 1.7 million cells. We harmonize cell type annotations by incorporating reference data sets from the developing human brain. By mapping to the developing human brain reference, we reveal which primary cell states have been generated in vitro, and which are under-represented. We further compare transcriptomic profiles of neuronal populations in organoids to their counterparts in the developing human brain. To support rapid organoid phenotyping and quantitative assessment of new protocols, we provide a programmatic interface to browse the atlas and query new data sets, and showcase the power of the atlas to annotate new query data sets and evaluate new organoid protocols. Taken together, the HNOCA will be useful to assess the fidelity of organoids, characterize perturbed and diseased states and facilitate protocol development in the future.
