## Supplementary Table 1 for "An integrated transcriptomic cell atlas of human neural organoids"

### Sheet: Dataset
Dataset	Publication	Organoid differentiation protocol	Type of protocol	Targeted brain region	Number of cells	Number of samples
1	Kanton, 2019	Lancaster, 2014 (doi: 10.1038/nprot.2014.158)	Unguided	NA	78491	29
2	Fleck, 2022	Lancaster, 2014 (doi: 10.1038/nprot.2014.158)	Unguided	NA	32278	36
3	He, 2022	Lancaster, 2014 (doi: 10.1038/nprot.2014.158)	Unguided	NA	82121	18
4	Sawada, 2020	Sawada, 2020 (doi: 10.1038/s41380-020-0844-z)	Unguided	NA	1441	4
5	Uzquiano, 2022	Quadrato, 2017 (doi: 10.1038/protex.2017.049)	Unguided	NA	65256	8
6	Vertesy, 2022	Esk, 2020 (doi: 10.1126/science.abb5390)	Guided	Cerebral cortex	8599	4
7	Pellegrini, 2020	Pellegrini, 2020 (doi: 10.1126/science.aaz5626); hCO	Guided	Cerebral cortex	9456	1
8	Kelava, 2022	Pellegrini, 2020 (doi: 10.1126/science.aaz5626); hCO	Guided	Cerebral cortex	2758	2
9	Velasco, 2019	Velasco, 2019 (doi: 10.1038/s41586-019-1289-x)	Guided	Cerebral cortex	156220	21
10	Bhaduri, 2020	Velasco, 2019 (doi: 10.1038/s41586-019-1289-x)	Guided	Cerebral cortex	134390	17
11	Uzquiano, 2022	Velasco, 2019 (doi: 10.1038/s41586-019-1289-x)	Guided	Cerebral cortex	198571	39
12	Paulsen, 2022	Velasco, 2019 (doi: 10.1038/s41586-019-1289-x)	Guided	Cerebral cortex	301114	54
13	Birey, 2017	Pasca, 2015 (doi: 10.1038/nmeth.3415)	Guided	Cerebral cortex	6800	1
14	Khan, 2020	Pasca, 2015 (doi: 10.1038/nmeth.3415)	Guided	Cerebral cortex	13421	2
15	Sloan, 2017	Pasca, 2015 (doi: 10.1038/nmeth.3415)	Guided	Cerebral cortex	678	13
16	Trujillo, 2019	Trujillo, 2019 (doi: 10.1016/j.stem.2019.08.002)	Guided	Cerebral cortex	14903	4
17	Yoon, 2019	Yoon, 2019 (doi: 10.1038/s41592-018-0255-0)	Guided	Cerebral cortex	11770	3
18	Bowles, 2021	Yoon, 2019 (doi: 10.1038/s41592-018-0255-0)	Guided	Cerebral cortex	202090	46
19	Qian, 2020	Qian, 2020 (doi: 10.1016/j.stem.2020.02.002)	Guided	Cerebral cortex	6381	1
20	Bhaduri, 2020	Bhaduri, 2020 (doi: 10.1038/s41586-020-1962-0); directed	Guided	Cerebral cortex	43308	9
21	Bhaduri, 2020	Bhaduri, 2020 (doi: 10.1038/s41586-020-1962-0); most directed	Guided	Cerebral cortex	45755	8
22	Birey, 2017	Birey, 2017 (doi: 10.1038/nature22330)	Guided	Subcortex	4506	1
23	Miura, 2020	Miura, 2020 (doi: 10.1038/s41587-020-00763-w)	Guided	Subcortex	19011	3
24	Samarasinghe, 2021	Watanabe, 2017 (doi: 10.1016/j.celrep.2017.09.047)	Guided	Subcortex	27874	3
25	Huang, 2021	Huang, 2021 (doi: 10.1016/j.stem.2021.04.006)	Guided	Hypothalamus	26693	5
26	Xiang, 2019	Xiang, 2019 (doi: 10.1016/j.stem.2018.12.015)	Guided	Thalamus	10568	2
27	Fiorenzano, 2021	Fiorenzano, 2021 (doi: 10.1038/s41467-021-27464-5); silk	Guided	Midbrain	14052	4
28	Fiorenzano, 2021	Fiorenzano, 2021 (doi: 10.1038/s41467-021-27464-5); standard	Guided	Midbrain	81844	20
29	Fiorenzano, 2021	Fiorenzano, 2021 (doi:10.1038/s41467-021-27464-5); silk+laminin	Guided	Midbrain	14130	3
30	[Unpublished-2]	Jo et al., 2016 (doi: 10.1016/j.stem.2016.07.005)	Guided	Midbrain	59980	7
31	[Unpublished-2]	Qian et al., 2016 (doi: 10.1016/j.cell.2016.04.032)	Guided	Midbrain	49275	7
32	[Unpublished-1]	[Unpublished-1]	Guided	Cerebellum	14285	3
33	Andersen, 2020	Andersen, 2020 (doi: 10.1016/j.cell.2020.11.017)	Guided	Medulla/Spinal cord	13217	4
34	Andersen, 2020	Andersen, 2020 (doi: 10.1016/j.cell.2020.11.017); without DAPT	Guided	Medulla/Spinal cord	3486	1
35	Pellegrini, 2020	Pellegrini, 2020 (doi: 10.1126/science.aaz5626); hChPO	Guided	Choroid plexus	15577	3
36	Marton, 2019	Marton, 2019 (doi: 10.1038/s41593-018-0316-9)	Guided	Oligodendrocyte	279	10

### Sheet: Protocol
Molecule group	Description	ECM / Small molecule / Supplement / Media	Pasca, 2015 (doi: 10.1038/nmeth.3415)	Birey, 2017 (doi: 10.1038/nature22330)	Lancaster, 2014 (doi: 10.1038/nprot.2014.158)	Marton, 2019 (doi: 10.1038/s41593-018-0316-9)	Trujillo, 2019 (doi: 10.1016/j.stem.2019.08.002)	Velasco, 2019 (doi: 10.1038/s41586-019-1289-x)	Xiang, 2019 (doi: 10.1016/j.stem.2018.12.015)	Yoon, 2019 (doi: 10.1038/s41592-018-0255-0)	Andersen, 2020 (doi: 10.1016/j.cell.2020.11.017); without DAPT	Andersen, 2020 (doi: 10.1016/j.cell.2020.11.017)	Bhaduri, 2020 (doi: 10.1038/s41586-020-1962-0); directed	Bhaduri, 2020 (doi: 10.1038/s41586-020-1962-0); most directed	Miura, 2020 (doi: 10.1038/s41587-020-00763-w)	Pellegrini, 2020 (doi: 10.1126/science.aaz5626); hCO	Pellegrini, 2020 (doi: 10.1126/science.aaz5626); hChPO	Qian, 2020 (doi: 10.1016/j.stem.2020.02.002)	Sawada, 2020 (doi: 10.1038/s41380-020-0844-z)	Fiorenzano, 2021 (doi: 10.1038/s41467-021-27464-5); standard	Huang, 2021 (doi: 10.1016/j.stem.2021.04.006)	Watanabe, 2017 (doi: 10.1016/j.celrep.2017.09.047)	Quadrato, 2017 (doi: 10.1038/protex.2017.049)	Esk, 2020 (doi: 10.1126/science.abb5390)	[Unpublished-1]	Jo et al., 2016 (doi: 10.1016/j.stem.2016.07.005)	Qian et al., 2016 (doi: 10.1016/j.cell.2016.04.032)
1-ECM	ECM	matrigel (embedding)			[11,Inf)											[7,Inf)	[7,Inf)	[7,14)	[12,Inf)	[14,Inf)			[10,Inf)	[10,Inf)		[7,Inf)
1-ECM	ECM	matrigel (desolved)						[35,Inf)					[35,Inf)			[30,Inf)	[30,Inf)	[35,70)				[35,Inf)		[40,Inf)	[30,Inf)
2-ROCK inhibitor	ROCK inhibitor	Y-27632	[0,1)	[0,1)	[0,6)	[-1,0)	[-3,0)	[0,6)	[0,4)	[-1,0)				[0,2)	[-1,0)	[0,4)	[0,4)		[0,4)	[0,3)		[0,6)	[0,4)		[0,4)	[0,2)	[0,1)
3-BMP activator	BMP Pathway	BMP7							[8,16)
3-BMP activator	BMP Pathway	BMP4															[10,18)
4-TGF-B activator	TGF-B	TGF-B																									[14,Inf)
4-TGF-B activator	TGF-B member signaling through SMAD	Activin A													[6,22)
5-TGF-B inhibitor	TGF-Smad Inhibitor	SB-431542	[0,6)	[0,6)		[0,6)	[0,7)	[0,18)	[0,8)	[0,6)	[0,6)	[0,6)	[0,9)	[0,10)	[0,6)			[5,14)	[0,8)	[3,11)					[0,16)	[0,7)	[0,5)
5-TGF-B inhibitor	ALK5/7/4 (a receptor of TGF-β) Inhibitor	A83-01																[0,7)			[0,6)
6-BMP inhibitor	BMP and AMPK Pathway Inhibitor	Dorsomorphin	[0,6)	[0,6)		[0,6)	[0,7)			[0,6)	[0,6)	[0,6)	[0,9)		[0,6)			[0,7)
6-BMP inhibitor	TGF-Smad Inhibitor, BMP Pathway Inhibitor	LDN-193189							[0,8)					[0,10)					[0,12)		[0,6)						[0,14)
6-BMP inhibitor	BMP inhibitor (Human Recombinant Noggin)	rhNoggin																		[3,11)					[0,16)	[0,7)
7-WNT activator	GSK3 Inhibitor/WNT Activator	CHIR99021									[4,19)	[4,19)					[10,18)	[5,14)		[3,11)				[10,25)	[0,16)	[0,7)	[5,14)
8-WNT inhibitor	Wnt Signaling Inhibitor (via interaction with Axin)	IWR-1-endo						[0,18)					[0,9)								[0,12)
8-WNT inhibitor	Wnt Signaling Inhibitor	IWP-2		[4,23)		[4,25)									[6,22)
8-WNT inhibitor	Wnt Signaling Inhibitor (via binding TNKS)	XAV939								[0,6)				[0,10)
9-EGF	FGF/EGF signaling	EGF	[6,25)	[6,25)		[6,25)	[14,21)			[6,25)	[6,19)	[6,19)	[9,25)
10-FGF2	FGF/EGF signaling	FGF2	[6,25)	[6,25)		[6,25)	[7,21)			[6,25)	[0,19)	[0,19)	[9,25)										[0,4)
11-FGF8	FGF/EGF signaling	FGF8																							[4,16)	[4,8)	[0,7)
12-SHH agonist	Shh	SHH																									[0,7)
12-SHH agonist	Human Recombinant Shh (C24II)	SHH-C24II																		[3,11)	[0,12)
12-SHH agonist	Human Recombinant Shh (C25II)	SHH-C25II																								[4,8)
12-SHH agonist	SHH Signaling Agonist (Smoothened agonist)	SAG		[12,23)		[12,25)					[11,19)	[11,19)									[0,12)	[15,21)
12-SHH agonist	Small-molecule agonist of the hedgehog signaling pathway (Smoothened)	Purmorphamine																									[0,7)
13-RA	Derives retinoids to regulate neural differentiation and patterning	Vitamin A			[15,Inf)											[10,Inf)	[10,Inf)		[16,Inf)				[14,Inf)
13-RA	Retinoic acid regulating neural differentiation and patterning	RA									[6,19)	[6,19)
13-RA	Retinoid X receptor (RXR) agonist	SR11237													[12,15)
14-MEK/ERK inhibitor	MEK/ERK Pathway Inhibitor	PD0325901							[8,16)
15-Notch inhibitor	Notch pathway inhibitor	DAPT										{19,21,23}			[42,46)					[16,Inf)
	Basal medium for mammalian cell culture	DMEM/F12	[0,6)	[0,6)	[6,Inf)	[6,Inf)		[18,Inf)	[0,Inf)		[0,6)	[0,6)	[25,Inf)	[0,Inf)				[0,70)	[0,Inf)	[3,11)	[0,12)	[6,Inf)	[0,Inf)	[6,Inf)		[0,7)	[0,14)
	Minimal Essential Medium	Glasgow-MEM						[0,18)					[0,25)									[0,6)
	Non-essential Amino Acids	MEM-NEAA	[0,6)	[0,6)	[6,Inf)	[6,Inf)	[0,Inf)	[0,18)	[0,Inf)		[0,6)	[0,6)	[0,25)	[0,Inf)				[0,70)	[8,Inf)	[3,Inf)	[12,Inf)		[0,Inf)	[6,Inf)		[0,Inf)
	Direct substitute for L-glutamine	GlutaMAX	[0,Inf)	[0,Inf)	[6,Inf)	[6,Inf)	[0,Inf)	[18,Inf)	[0,Inf)	[6,Inf)	[0,Inf)	[0,Inf)	[25,Inf)	[0,Inf)	[6,Inf)			[0,35)	[8,Inf)		[12,Inf)	[6,Inf)	[0,Inf)	[6,Inf)		[0,Inf)	[0,Inf)
	Carbon source in addition to glucose	Sodium pyruvate											[0,25)									[0,6)
	Reduce disulfide bonds and act as a biological antioxidant (β-mercaptoethanol)	2-ME	[0,6)	[0,6)	[11,Inf)	[6,Inf)		[0,18)	[0,Inf)		[0,6)	[0,6)		[0,Inf)				[0,5)	[12,Inf)			[0,6)	[0,6) ∪ [10,Inf)	[10,Inf)		[0,Inf)	[0,5) ∪ [14,Inf)
	Ccreate semi-solid matrices, as a cell culture gel, for culture of colony forming cells	Methyl cellulose																				[6,35)
	Neural differentiation (Fetal Bovine Serum)	FBS						[35,Inf)	[0,2)				[35,Inf)										[0,10)
	Heat-treated FBS to deactivate complement	heat-inactivated FBS												[0,2)
	Designed to reduce or replace FBS (Chemically Defined Lipid Concentrate)	CDLC						[18,Inf)														[6,Inf)
	Thyroid hormone to regulate cell differentiation and protein expression (triiodothyronine)	T3																							[30,Inf)
		SDF1a																							[30,Inf)
	Medium for PSC culture	Knockout SR	[0,6)	[0,6)				[0,18)			[0,6)	[0,6)	[0,25)	[0,10)				[0,5)	[0,8)			[0,6)	[0,10)				[0,5)
	Growth factor-free medium for PSC cell culture	Essential 8				[-1,0)				[-1,0)					[-1,0)									[0,6)
	Growth factor-free medium for PSC cell culture	Essential 6				[0,6)				[0,6)					[0,6)
	Medium for hPSC culture	mTeSR			[0,6)		[-3,0)
	Xeno-and serum-free medium for PSC cell culture	iPS Brew																		[0,3)
	In combination with Essential 8™ Medium to enhance single cell passaging	RevitaCell																						[0,3)
	Basal medium for neural cell culture	Neurobasal	[6,Inf)	[6,Inf)	[6,Inf)		[0,Inf)			[6,Inf)	[6,Inf)	[6,Inf)		[10,Inf)	[6,Inf)			[70,Inf)	[12,Inf)	[3,14)	[0,Inf)		[10,Inf)			[0,Inf)	[14,Inf)
	Stem Cell Technologies Cerebral Organoid kit	EB media														[0,5)	[0,5)
	Stem Cell Technologies Cerebral Organoid kit	Neural induction media														[5,7)	[5,7)
	Stem Cell Technologies Cerebral Organoid kit	Expansion media														[7,15)	[7,15)
	Stem Cell Technologies Cerebral Organoid kit	Maturation media														[15,Inf)	[15,Inf)
	Supplement to support neural cells	N2			[6,Inf)	[6,Inf)	[0,7)	[18,Inf)	[8,Inf)		[19,Inf)	[19,Inf)	[25,Inf)	[10,Inf)				[5,70)	[8,Inf)	[3,11)		[6,Inf)	[6,Inf)	[6,Inf)		[0,Inf)	[5,14)
	Neural stem cell growth	Heparin			[6,11)			[35,Inf)					[35,Inf)						[8,12)			[35,Inf)	[6,10)	[6,10)		[0,7)
	Supplement to promote the neural differentiation	Gem21 NeuroPlex					[0,Inf)
	Supplement to support neurons	B27	[6,Inf)	[6,Inf)	[11,Inf)	[6,Inf)		[70,Inf)	[8,Inf)	[6,Inf)	[6,Inf)	[6,Inf)	[70,Inf)	[10,Inf)	[6,Inf)			[14,Inf)	[12,Inf)		[12,Inf)	[35,Inf)	[10,Inf)	[10,Inf)		[0,Inf)	[14,Inf)
	Next generation B27	B27 Plus													[46,Inf)
	Supplement to support neurons	Insulin			[11,Inf)	[6,Inf)			[0,8)					[10,Inf)				[14,70)	[12,Inf)				[10,Inf)	[10,Inf)		[7,8)
	Supplement to enhance neural stem cell growth	Laminin																								[7,8)
	Supplement to support neurons (Vitamin C)	Ascorbic acid				[37,Inf)	[21,28)		[16,Inf)		[19,Inf)	[19,Inf)		[18,Inf)	[22,46)			[70,Inf)			[12,Inf)			[25,Inf)		[8,Inf)	[14,Inf)
	Supplement to subserve neuronal functions	cAMP				[25,Inf)	[21,28)				[19,Inf)	[19,Inf)		[18,Inf)	[22,46)			[70,Inf)		[16,Inf)	[12,Inf)			[40,Inf)		[8,Inf)	[14,Inf)
	Neurotrophic growth factor (Neurotrophin-3)	NT-3	[25,42)	[25,42)		[25,37)	[21,28)			[25,43)					[22,46)
	Neurotrophic growth factor (brain-derived)	BDNF	[25,42)	[25,42)		[25,37)	[21,28)		[16,Inf)	[25,43)	[19,Inf)	[19,Inf)		[18,Inf)	[22,46)			[70,Inf)			[12,Inf)		[30,Inf)	[40,Inf)		[8,Inf)	[14,Inf)
	Neurotrophic growth factor (glia-derived)	GDNF					[21,28)											[70,Inf)			[12,Inf)			[40,Inf)		[8,Inf)	[14,Inf)
	Docosahexaenoic acid	DHA													[22,46)
	Rescues mitochondrial deficits and improves neuronal health	Biotin				[25,Inf)
	A thyroid hormone promoting differentiation of OPCs	T3				[25,Inf)
	Drives the expansion of OPCs	PDGF-AA				[25,37)
	Drives the expansion of OPCs	HGF				[25,37)
	Drives the expansion of OPCs	IGF-1				[25,37)					[19,Inf)	[19,Inf)
	Mouse hyperthalamus astrocytes secretion	mhyTh astrocyte																			[12,Inf)
	Slice/cut	Slice/cut																{45,72,100,...}				{35,56,70,84,...}
