## Supplementary Table 3 for "An integrated transcriptomic cell atlas of human neural organoids"

### Sheet: Regularized LM
Morphogen groups	Estimated coefficient	Cell type/region label
BMP_activator	1.47203	CP
BMP_activator	0	Cerebellum
BMP_activator	0	Dorsal_midbrain
BMP_activator	0	Dorsal_telencephalon
BMP_activator	0	Hypothalamus
BMP_activator	0	MC
BMP_activator	0	Medulla
BMP_activator	0	OPC
BMP_activator	0	Pons
BMP_activator	0	Thalamus
BMP_activator	0	Ventral_telencephalon
BMP_activator	0	astrocyte
BMP_activator	0	glioblast
BMP_activator	0	NC_derivatives
BMP_activator	0	Ventral_midbrain
BMP_activator	0	EC
BMP_activator	0	microglia
BMP_inhibitor	0	CP
BMP_inhibitor	0.0331653	Cerebellum
BMP_inhibitor	0.206929	Dorsal_midbrain
BMP_inhibitor	-0.910356	Dorsal_telencephalon
BMP_inhibitor	0	Hypothalamus
BMP_inhibitor	0	MC
BMP_inhibitor	0.305859	Medulla
BMP_inhibitor	0	OPC
BMP_inhibitor	0.252401	Pons
BMP_inhibitor	0	Thalamus
BMP_inhibitor	-0.185459	Ventral_telencephalon
BMP_inhibitor	0	astrocyte
BMP_inhibitor	-0.482378	glioblast
BMP_inhibitor	0	NC_derivatives
BMP_inhibitor	0.0794869	Ventral_midbrain
BMP_inhibitor	0	EC
BMP_inhibitor	0	microglia
ECM	0	CP
ECM	0	Cerebellum
ECM	0	Dorsal_midbrain
ECM	0	Dorsal_telencephalon
ECM	-0.299605	Hypothalamus
ECM	0	MC
ECM	0	Medulla
ECM	0	OPC
ECM	0	Pons
ECM	-0.567356	Thalamus
ECM	0	Ventral_telencephalon
ECM	0	astrocyte
ECM	0	glioblast
ECM	0	NC_derivatives
ECM	0	Ventral_midbrain
ECM	0	EC
ECM	0	microglia
EGF	0	CP
EGF	0	Cerebellum
EGF	0	Dorsal_midbrain
EGF	0	Dorsal_telencephalon
EGF	0	Hypothalamus
EGF	0	MC
EGF	0	Medulla
EGF	0	OPC
EGF	0	Pons
EGF	0	Thalamus
EGF	0.546347	Ventral_telencephalon
EGF	0	astrocyte
EGF	0	glioblast
EGF	0	NC_derivatives
EGF	0	Ventral_midbrain
EGF	0	EC
EGF	0	microglia
FGF2	0.316592	CP
FGF2	0	Cerebellum
FGF2	0	Dorsal_midbrain
FGF2	0	Dorsal_telencephalon
FGF2	0	Hypothalamus
FGF2	0	MC
FGF2	0	Medulla
FGF2	0	OPC
FGF2	0	Pons
FGF2	0	Thalamus
FGF2	0	Ventral_telencephalon
FGF2	0	astrocyte
FGF2	1.18919	glioblast
FGF2	0	NC_derivatives
FGF2	0	Ventral_midbrain
FGF2	0	EC
FGF2	0	microglia
FGF8	0	CP
FGF8	1.45102	Cerebellum
FGF8	0.737966	Dorsal_midbrain
FGF8	-0.0494564	Dorsal_telencephalon
FGF8	0	Hypothalamus
FGF8	0	MC
FGF8	0	Medulla
FGF8	0	OPC
FGF8	0	Pons
FGF8	0	Thalamus
FGF8	0	Ventral_telencephalon
FGF8	0	astrocyte
FGF8	0	glioblast
FGF8	0	NC_derivatives
FGF8	0	Ventral_midbrain
FGF8	0	EC
FGF8	0	microglia
MEK_ERK_inhibitor	0	CP
MEK_ERK_inhibitor	0	Cerebellum
MEK_ERK_inhibitor	1.19635	Dorsal_midbrain
MEK_ERK_inhibitor	0	Dorsal_telencephalon
MEK_ERK_inhibitor	0	Hypothalamus
MEK_ERK_inhibitor	0	MC
MEK_ERK_inhibitor	0	Medulla
MEK_ERK_inhibitor	0	OPC
MEK_ERK_inhibitor	0	Pons
MEK_ERK_inhibitor	0.389854	Thalamus
MEK_ERK_inhibitor	0	Ventral_telencephalon
MEK_ERK_inhibitor	0	astrocyte
MEK_ERK_inhibitor	0	glioblast
MEK_ERK_inhibitor	0	NC_derivatives
MEK_ERK_inhibitor	0	Ventral_midbrain
MEK_ERK_inhibitor	0	EC
MEK_ERK_inhibitor	0	microglia
Notch_inhibitor	0	CP
Notch_inhibitor	0	Cerebellum
Notch_inhibitor	0	Dorsal_midbrain
Notch_inhibitor	0	Dorsal_telencephalon
Notch_inhibitor	0	Hypothalamus
Notch_inhibitor	0	MC
Notch_inhibitor	0	Medulla
Notch_inhibitor	0	OPC
Notch_inhibitor	0.351269	Pons
Notch_inhibitor	0	Thalamus
Notch_inhibitor	0	Ventral_telencephalon
Notch_inhibitor	0	astrocyte
Notch_inhibitor	0	glioblast
Notch_inhibitor	0	NC_derivatives
Notch_inhibitor	1.33546	Ventral_midbrain
Notch_inhibitor	0	EC
Notch_inhibitor	0	microglia
RA	0	CP
RA	0	Cerebellum
RA	0	Dorsal_midbrain
RA	0	Dorsal_telencephalon
RA	0	Hypothalamus
RA	0	MC
RA	0	Medulla
RA	0	OPC
RA	0	Pons
RA	0.205736	Thalamus
RA	0.406741	Ventral_telencephalon
RA	0	astrocyte
RA	-0.406913	glioblast
RA	0	NC_derivatives
RA	0	Ventral_midbrain
RA	0	EC
RA	0	microglia
ROCK_inhibitor	0	CP
ROCK_inhibitor	0	Cerebellum
ROCK_inhibitor	0	Dorsal_midbrain
ROCK_inhibitor	0	Dorsal_telencephalon
ROCK_inhibitor	0	Hypothalamus
ROCK_inhibitor	0	MC
ROCK_inhibitor	0	Medulla
ROCK_inhibitor	0	OPC
ROCK_inhibitor	0	Pons
ROCK_inhibitor	0	Thalamus
ROCK_inhibitor	0.512785	Ventral_telencephalon
ROCK_inhibitor	0	astrocyte
ROCK_inhibitor	1.07607	glioblast
ROCK_inhibitor	0	NC_derivatives
ROCK_inhibitor	0.0988478	Ventral_midbrain
ROCK_inhibitor	0	EC
ROCK_inhibitor	0	microglia
SHH_agonist	-0.176301	CP
SHH_agonist	0	Cerebellum
SHH_agonist	0.477356	Dorsal_midbrain
SHH_agonist	-0.0146601	Dorsal_telencephalon
SHH_agonist	0.0494083	Hypothalamus
SHH_agonist	0	MC
SHH_agonist	0.0945695	Medulla
SHH_agonist	0	OPC
SHH_agonist	0.433665	Pons
SHH_agonist	0	Thalamus
SHH_agonist	0	Ventral_telencephalon
SHH_agonist	0	astrocyte
SHH_agonist	0	glioblast
SHH_agonist	0	NC_derivatives
SHH_agonist	0.413214	Ventral_midbrain
SHH_agonist	0	EC
SHH_agonist	0	microglia
TGF_B_activator	0	CP
TGF_B_activator	0	Cerebellum
TGF_B_activator	0	Dorsal_midbrain
TGF_B_activator	0	Dorsal_telencephalon
TGF_B_activator	0.302721	Hypothalamus
TGF_B_activator	0	MC
TGF_B_activator	0	Medulla
TGF_B_activator	0	OPC
TGF_B_activator	0	Pons
TGF_B_activator	0	Thalamus
TGF_B_activator	0	Ventral_telencephalon
TGF_B_activator	0	astrocyte
TGF_B_activator	0	glioblast
TGF_B_activator	0	NC_derivatives
TGF_B_activator	1.35609	Ventral_midbrain
TGF_B_activator	0	EC
TGF_B_activator	0	microglia
TGF_B_inhibitor	-0.0537752	CP
TGF_B_inhibitor	0	Cerebellum
TGF_B_inhibitor	0	Dorsal_midbrain
TGF_B_inhibitor	0	Dorsal_telencephalon
TGF_B_inhibitor	0	Hypothalamus
TGF_B_inhibitor	0	MC
TGF_B_inhibitor	0	Medulla
TGF_B_inhibitor	0	OPC
TGF_B_inhibitor	0	Pons
TGF_B_inhibitor	0	Thalamus
TGF_B_inhibitor	-0.707781	Ventral_telencephalon
TGF_B_inhibitor	0	astrocyte
TGF_B_inhibitor	0.0656608	glioblast
TGF_B_inhibitor	0	NC_derivatives
TGF_B_inhibitor	0	Ventral_midbrain
TGF_B_inhibitor	0	EC
TGF_B_inhibitor	0	microglia
WNT_activator	0	CP
WNT_activator	0	Cerebellum
WNT_activator	0	Dorsal_midbrain
WNT_activator	-0.488809	Dorsal_telencephalon
WNT_activator	0	Hypothalamus
WNT_activator	0.257649	MC
WNT_activator	0.515149	Medulla
WNT_activator	0	OPC
WNT_activator	0.45323	Pons
WNT_activator	0	Thalamus
WNT_activator	-0.420406	Ventral_telencephalon
WNT_activator	0	astrocyte
WNT_activator	0	glioblast
WNT_activator	0	NC_derivatives
WNT_activator	0	Ventral_midbrain
WNT_activator	0	EC
WNT_activator	0	microglia
WNT_inhibitor	0	CP
WNT_inhibitor	0	Cerebellum
WNT_inhibitor	-0.217991	Dorsal_midbrain
WNT_inhibitor	0.989996	Dorsal_telencephalon
WNT_inhibitor	-0.252448	Hypothalamus
WNT_inhibitor	-0.286055	MC
WNT_inhibitor	0	Medulla
WNT_inhibitor	0	OPC
WNT_inhibitor	0	Pons
WNT_inhibitor	-0.329493	Thalamus
WNT_inhibitor	0	Ventral_telencephalon
WNT_inhibitor	0	astrocyte
WNT_inhibitor	0.434524	glioblast
WNT_inhibitor	0	NC_derivatives
WNT_inhibitor	0	Ventral_midbrain
WNT_inhibitor	0	EC
WNT_inhibitor	0	microglia
